# Environmental pH signals the release of monosaccharides from cell wall in coral symbiotic alga

**DOI:** 10.1101/2022.07.03.498615

**Authors:** Yuu Ishii, Hironori Ishii, Takeshi Kuroha, Ryusuke Yokoyama, Ryusaku Deguchi, Kazuhiko Nishitani, Jun Minagawa, Masakado Kawata, Shunichi Takahashi, Shinichiro Maruyama

**Author notes:** Division of Crop Genome Editing, Institute of Agrobiological Sciences, National Agriculture and Food Research Organization (NARO), Tsukuba, Ibaraki, Japan. Corresponding author: Shinichiro Maruyama, **Email:**.

## Abstract

Reef-building corals thrive in oligotrophic environments due to their possession of endosymbiotic algae. Confined to the low pH interior of the symbiosome within the cell, the algal symbiont provides the coral host with photosynthetically fixed carbon. However, it remains unknown how carbon is released from the algal symbiont for uptake by the host. Here we show, using cultured symbiotic dinoflagellate, *Breviolum* sp., that decreases in pH directly accelerates the release of monosaccharides, i.e., glucose and galactose, into the ambient environment. Under low pH conditions, the cell surface structures were deformed and genes related to cellulase were significantly upregulated in *Breviolum*. Importantly, the release of monosaccharides was suppressed by the cellulase inhibitor, glucopyranoside, linking the release of carbon to degradation of the agal cell wall. Our results suggest that the low pH signals the cellulase-mediated release of monosaccharides from the algal cell wall as an environmental response in coral reef ecosystems.
