## Supplementary material for "Environmental pH signals the release of monosaccharides from cell wall in coral symbiotic alga": source data files: 1A.growth.txt

ID	cellno	Day	OD730
1	LowpH	0	0.051
2	LowpH	0	0.059
3	LowpH	0	0.056
4	LowpH	0	0.05
5	LowpH	0	0.074
6	LowpH	0	0.073
7	Normal	0	0.061
8	Normal	0	0.061
9	Normal	0	0.071
10	Normal	0	0.073
11	Normal	0	0.064
12	Normal	0	0.069
13	LowpH	7	0.072
14	LowpH	7	0.095
15	LowpH	7	0.091
16	LowpH	7	0.067
17	LowpH	7	0.101
18	LowpH	7	0.092
19	Normal	7	0.148
20	Normal	7	0.148
21	Normal	7	0.145
22	Normal	7	0.144
23	Normal	7	0.156
24	Normal	7	0.156
25	LowpH	14	0.088
26	LowpH	14	0.122
27	LowpH	14	0.159
28	LowpH	14	0.099
29	LowpH	14	0.13
30	LowpH	14	0.111
31	Normal	14	0.207
32	Normal	14	0.201
33	Normal	14	0.209
34	Normal	14	0.201
35	Normal	14	0.223
36	Normal	14	0.228
37	LowpH	21	0.097
38	LowpH	21	0.149
39	LowpH	21	0.185
40	LowpH	21	0.127
41	LowpH	21	0.158
42	LowpH	21	0.131
43	Normal	21	0.248
44	Normal	21	0.238
45	Normal	21	0.248
46	Normal	21	0.24
47	Normal	21	0.275
48	Normal	21	0.294
49	LowpH	28	0.105
50	LowpH	28	0.167
51	LowpH	28	0.205
52	LowpH	28	0.152
53	LowpH	28	0.181
54	LowpH	28	0.146
55	Normal	28	0.276
56	Normal	28	0.258
57	Normal	28	0.265
58	Normal	28	0.26
59	Normal	28	0.303
60	Normal	28	0.316
