## Supplementary material for "Environmental pH signals the release of monosaccharides from cell wall in coral symbiotic alga": source data files: 1CDfs1.GlcGal.txt

ID	medium	molecule	conc_ug/ml
1	Normal	Glucose	0.084
2	Normal	Glucose	0.1437
3	Normal	Glucose	0.175
4	Normal	Glucose	0.1633
5	LowpH	Glucose	0.3105
6	LowpH	Glucose	0.2945
7	LowpH	Glucose	0.3955
8	LowpH	Glucose	0.2481
9	Normal+DCMU	Glucose	0.2091
10	Normal+DCMU	Glucose	0.1641
11	Normal+DCMU	Glucose	0.2408
12	Normal+DCMU	Glucose	0.3337
13	Normal	Galactose	0.046
14	Normal	Galactose	0.0535
15	Normal	Galactose	0.0587
16	Normal	Galactose	0.0618
17	LowpH	Galactose	0.092
18	LowpH	Galactose	0.0933
19	LowpH	Galactose	0.1891
20	LowpH	Galactose	0.0806
21	Normal+DCMU	Galactose	0.0853
22	Normal+DCMU	Galactose	0.0734
23	Normal+DCMU	Galactose	0.079
24	Normal+DCMU	Galactose	0.0925
