## Supplementary material for "Environmental pH signals the release of monosaccharides from cell wall in coral symbiotic alga": source data files: 2F.TEM_cell_count.txt

id	medium	NP	P	CP
1	LowpH	6	5	3
2	LowpH	2	7	8
3	LowpH	6	10	4
4	LowpH	3	4	6
5	LowpH	3	7	5
6	LowpH	3	4	12
7	LowpH	2	4	11
8	LowpH	7	8	3
9	LowpH	6	8	4
10	LowpH	3	7	5
11	Normal	11	6	5
12	Normal	15	1	4
13	Normal	6	4	2
14	Normal	10	4	1
15	Normal	10	2	5
16	Normal	9	3	3
17	Normal	13	5	3
18	Normal	15	3	5
19	Normal	7	8	3
20	Normal	12	4	2
