## Supplementary material for "Environmental pH signals the release of monosaccharides from cell wall in coral symbiotic alga": source data files: 3sd2. Excel_seq2_v1.xlsx

### Sheet: Con_vs_Low_enriched_GOterm
category	over represented pvalue	adjusted pvalue	numInputCategoryWithDEG	numInputCategory	term	ontology
GO:0007017	3.38326e-23	3.28825e-20	26	54	microtubule-based process	BP
GO:0006412	3.19557e-15	3.28825e-20	43	282	translation	BP
GO:0006096	8.90117e-07	4.09944e-19	18	67	glycolytic process	BP
GO:0006284	0.000239139	5.83109e-14	4	5	base-excision repair	BP
GO:0015979	0.000327594	8.69195e-13	3	4	photosynthesis	BP
GO:0005874	4.83567e-23	1.60456e-12	26	55	microtubule	CC
GO:0005840	7.07896e-15	1.81622e-07	41	269	ribosome	CC
GO:0015935	0.000124723	0.00015132	7	24	small ribosomal subunit	CC
GO:0005200	9.04288e-22	0.00172326	26	57	structural constituent of cytoskeleton	MF
GO:0003735	1.71503e-16	0.00530774	46	292	structural constituent of ribosome	MF
GO:0005525	9.34821e-10	0.0154203	36	180	GTP binding	MF
GO:0020037	1.14039e-05	0.0271024	18	82	heme binding	MF
GO:0005506	3.90275e-05	0.0342713	31	182	iron ion binding	MF
GO:0003924	0.000412406	0.0384969	24	160	GTPase activity	MF
GO:0004743	0.000452904	0.0384969	5	10	pyruvate kinase activity	MF
GO:0030955	0.000452904	0.0384969	5	10	potassium ion binding	MF
