## Supplementary material for "Environmental pH signals the release of monosaccharides from cell wall in coral symbiotic alga": source data files: 3sd3.cazy.xlsx

### Sheet: Sheet2
isoformID	HMMER	Hotpep	DIAMOND	Signalp	#ofTools	annotation	a.value	m.value	p.value	q.value
TRINITY_DN40554_c2_g2_i4	GH7(20-458)	GH7+CBM1	GH7	Y(1-19)	3	OLQ05972.1 putative 1,4-beta-D-glucan cellobiohydrolase B [Symbiodinium microadriaticum]	9.90676	0.845318	5.11875e-09	4.76769e-06
TRINITY_DN48195_c0_g1_i1	GH55(331-567)	GH55	N	N	2	SEK41433.1 Chitodextrinase [Stigmatella aurantiaca]	9.36429	0.836443	5.34174e-08	3.45115e-05
TRINITY_DN40554_c2_g2_i1	GH7(20-452)	GH7+CBM1	GH7	Y(1-19)	3	OLQ05972.1 putative 1,4-beta-D-glucan cellobiohydrolase B [Symbiodinium microadriaticum]	10.0608	0.605212	1.15214e-06	0.000457502
TRINITY_DN34315_c0_g2_i1	GT1(265-447)	GT1	N	N	2	OLP95969.1 Sterol 3-beta-glucosyltransferase UGT80B1 [Symbiodinium microadriaticum]	7.22292	1.14962	2.02786e-06	0.000735239
TRINITY_DN37747_c2_g1_i1	CE13(30-370)	CE13	N	N	2	KAA0155976.1 hypothetical protein FNF29_01395 [Cafeteria roenbergensis]	9.06407	0.624093	2.34427e-05	0.0053832
TRINITY_DN21426_c0_g1_i1	CBM9(53-235)	CBM9	N	N	2	OLQ07034.1 Peptidyl-prolyl cis-trans isomerase A [Symbiodinium microadriaticum]	9.59126	0.452875	0.000690708	0.0737435
TRINITY_DN57980_c0_g1_i1	GH20(170-522)	GH20	N	N	2	OLQ15550.1 Beta-hexosaminidase [Symbiodinium microadriaticum]	9.70608	0.405936	0.00322021	0.217391
TRINITY_DN38536_c3_g9_i1	AA6(59-255)+AA6(267-459)	AA6	N	N	2	OLQ07621.1 Minor allergen Alt a 7 [Symbiodinium microadriaticum]	9.34228	0.410341	0.0047678	0.282111
TRINITY_DN38536_c3_g3_i1	AA6(1-122)+AA6(134-329)	AA6	N	N	2	OLQ07621.1 Minor allergen Alt a 7 [Symbiodinium microadriaticum]	11.575	0.380415	0.00957524	0.436569
TRINITY_DN37663_c6_g3_i1	GH18(52-376)	GH18	N	N	2	OLQ03390.1 Chitotriosidase-1 [Symbiodinium microadriaticum]	8.85664	-0.480103	0.010015	0.447773
TRINITY_DN32841_c0_g1_i1	N	CBM20	CBM20	N	2	OLP81214.1 Calcium-dependent protein kinase 2, partial [Symbiodinium microadriaticum]	8.92673	-0.355354	0.0228113	0.721927
TRINITY_DN32841_c0_g1_i2	N	CBM20	CBM20	N	2	OLP81214.1 Calcium-dependent protein kinase 2, partial [Symbiodinium microadriaticum]	1.86003	-1.04138	0.600453	1
TRINITY_DN37663_c6_g3_i2	GH18(52-299)	GH18	N	N	2	OLQ03390.1 Chitotriosidase-1 [Symbiodinium microadriaticum]	-9.72278	0.169255	1	1
TRINITY_DN37663_c6_g3_i5	GH18(52-376)	GH18	N	N	2	OLQ03390.1 Chitotriosidase-1 [Symbiodinium microadriaticum]	3.02482	-0.625327	0.605083	1
TRINITY_DN37747_c2_g1_i2	CE13(30-200)	CE13	N	N	2	KAA0155976.1 hypothetical protein FNF29_01395 [Cafeteria roenbergensis]	1.53628	0.547135	0.882207	1
TRINITY_DN37747_c2_g1_i4	CE13(30-297)	CE13	N	N	2	KAA0155976.1 hypothetical protein FNF29_01395 [Cafeteria roenbergensis]	1.48471	1.20839	0.57431	1
TRINITY_DN38357_c4_g1_i1	GT66(14-673)	GT66	GT66	N	3	OLP85917.1 Dolichyl-diphosphooligosaccharide--protein glycosyltransferase subunit STT3 [Symbiodinium microadriaticum]	7.81846	0.0446579	0.839249	1
TRINITY_DN38357_c4_g1_i6	GT66(145-652)	GT66	GT66	N	3	OLP85917.1 Dolichyl-diphosphooligosaccharide--protein glycosyltransferase subunit STT3 [Symbiodinium microadriaticum]	3.54714	0.674499	0.693924	1
TRINITY_DN38357_c4_g1_i9	GT66(14-648)	GT66	GT66	N	3	OLP85917.1 Dolichyl-diphosphooligosaccharide--protein glycosyltransferase subunit STT3 [Symbiodinium microadriaticum]	-9.72278	-10.4875	0.127906	1
TRINITY_DN38536_c3_g3_i4	AA6(2-189)	AA6	N	N	2	OLQ07621.1 Minor allergen Alt a 7 [Symbiodinium microadriaticum]	7.06723	0.50372	0.0636172	1
TRINITY_DN40554_c2_g2_i2	GH7(20-458)	GH7+CBM1	GH7	Y(1-19)	3	OLQ05972.1 putative 1,4-beta-D-glucan cellobiohydrolase B [Symbiodinium microadriaticum]	7.68041	0.757028	0.0687293	1
TRINITY_DN40554_c2_g2_i3	GH7(2-242)	GH7	N	N	2	OLQ05972.1 putative 1,4-beta-D-glucan cellobiohydrolase B [Symbiodinium microadriaticum]	1.49186	1.05581	0.380681	1
TRINITY_DN40801_c4_g1_i1	GH47(292-716)	GH47	N	N	2	OLP79769.1 Mannosyl-oligosaccharide 1,2-alpha-mannosidase IA [Symbiodinium microadriaticum]	6.45675	-0.164892	0.593714	1
TRINITY_DN40801_c4_g1_i10	GH47(172-596)	GH47	N	N	2	OLP79769.1 Mannosyl-oligosaccharide 1,2-alpha-mannosidase IA [Symbiodinium microadriaticum]	2.9516	-2.56837	0.109118	1
TRINITY_DN40801_c4_g1_i13	GH47(172-596)	GH47	N	N	2	OLP79769.1 Mannosyl-oligosaccharide 1,2-alpha-mannosidase IA [Symbiodinium microadriaticum]	3.1966	1.08605	0.516032	1
TRINITY_DN40801_c4_g1_i14	GH47(172-596)	GH47	N	N	2	OLP79769.1 Mannosyl-oligosaccharide 1,2-alpha-mannosidase IA [Symbiodinium microadriaticum]	1.8437	-0.791558	0.73112	1
TRINITY_DN40801_c4_g1_i5	GH47(123-547)	GH47	N	N	2	OLP79769.1 Mannosyl-oligosaccharide 1,2-alpha-mannosidase IA [Symbiodinium microadriaticum]	-9.72278	-10.4466	0.125945	1
TRINITY_DN40801_c4_g1_i6	GH47(172-596)	GH47	N	N	2	OLP79769.1 Mannosyl-oligosaccharide 1,2-alpha-mannosidase IA [Symbiodinium microadriaticum]	1.86442	-0.775046	0.770355	1
