## Supplementary material for "Environmental pH signals the release of monosaccharides from cell wall in coral symbiotic alga": source data files: 4.PSG_GlcGal.txt

ID	PSG_mM	molecule	conc_ug/ml
1	0	Glucose	0.3839
2	0	Glucose	0.3229
3	0	Glucose	0.3301
4	0.1	Glucose	0.3499
5	0.1	Glucose	0.313
6	0.1	Glucose	0.2426
7	1	Glucose	0.2246
8	1	Glucose	0.2117
9	1	Glucose	0.1689
10	0	Galactose	0.3884
11	0	Galactose	0.3792
12	0	Galactose	0.3493
13	0.1	Galactose	0.139
14	0.1	Galactose	0.1699
15	0.1	Galactose	0.1532
16	1	Galactose	0.1182
17	1	Galactose	0.1115
18	1	Galactose	0.1525
